# To hum or not to hum: Neural transcriptome signature of courtship vocalization in a teleost fish

**DOI:** 10.1101/2020.10.05.327304

**Authors:** Joel A. Tripp, Ni Y. Feng, Andrew H. Bass

**Affiliations:** Department of Neurobiology and Behavior, Cornell University, Ithaca, NY; Department of Integrative Biology, University of Texas-Austin, Austin, TX; Yale University School of Medicine, New Haven, CT

**Keywords:** vocalization, motoneuron, preoptic area, transcriptome, gene expression, circadian, neuropeptide, synaptic transmission, ion channel, metabolism

## Abstract

For many animal species, vocal communication is a critical social behavior, often a necessary component of reproductive success. In addition to the role of vocal behavior in social interactions, vocalizations are often demanding motor acts. Through understanding the genes involved in regulating and permitting vertebrate vocalization, we can better understand the mechanisms regulating vocal and, more broadly, motor behaviors. Here, we use RNA-sequencing to investigate neural gene expression underlying the performance of an extreme vocal behavior, the courtship hum of the plainfin midshipman fish (*Porichthys notatus*). Single hums can last up to two hours and may be repeated throughout an evening of courtship activity. We asked whether vocal behavioral states are associated with specific gene expression signatures in key brain regions that regulate vocalization by comparing transcript levels in humming versus non-humming males. We find that the circadian-related genes *period3* and *Clock* are significantly upregulated in the vocal motor nucleus and preoptic area-anterior hypothalamus, respectively, in humming compared to non-humming males, indicating that internal circadian clocks may differ between these divergent behavioral states. In addition, we identify suites of differentially expressed genes related to synaptic transmission, ion channels and transport, hormone signaling, and metabolism and antioxidant activity that may permit or support humming behavior. These results underscore the importance of the known circadian control of midshipman humming and provide testable candidate genes for future studies of the neuroendocrine and motor control of energetically demanding courtship behaviors in midshipman fish and other vertebrate groups.
