## Supplementary Table 1 for "To hum or not to hum: Neural transcriptome signature of courtship vocalization in a teleost fish"

Sequence Name	Blast2Go Description	Top Hit E-Value	GO Term	GO Category	logFC	FDR
TRINITY_DN115639_c8_g1_i1	transmembrane 106B-like	2.50E-172	membrane-IEA;integral component of membrane-IEA	Cellular Component-IEA;Cellular Component-IEA	-12.12737744	6.53E-36
TRINITY_DN110922_c1_g1_i5	E3 ubiquitin- ligase CBL-like	1.86E-103	cell surface receptor signaling pathway-IEA;regulation of signaling-IEA;calcium ion binding-IEA;obsolete signal transducer activity-IEA;ligase activity-IEA;ubiquitin-protein transferase activity-IEA;nucleus-IEA;protein ubiquitination-IEA;phosphotyrosine residue binding-IEA	Biological Process-IEA;Biological Process-IEA;Molecular Function-IEA;Molecular Function-IEA;Molecular Function-IEA;Molecular Function-IEA;Cellular Component-IEA;Biological Process-IEA;Molecular Function-IEA	-9.936637439	1.10E-24
TRINITY_DN121400_c0_g1_i8	AP-2 complex subunit mu isoform X2	7.15E-171	vesicle-mediated transport-IEA;clathrin adaptor complex-IEA;membrane-IEA;clathrin-coated pit-IEA;protein transport-IEA;Wnt signaling pathway-IGI;lipid binding-IEA;plasma membrane-IEA;intracellular protein transport-IEA;endocytosis-IEA	Biological Process-IEA;Cellular Component-IEA;Cellular Component-IEA;Cellular Component-IEA;Biological Process-IEA;Biological Process-IGI;Molecular Function-IEA;Cellular Component-IEA;Biological Process-IEA;Biological Process-IEA	-8.268597253	7.77E-20
TRINITY_DN124041_c5_g9_i10	eukaryotic translation initiation factor 4H isoform X1	7.93E-115			-10.65805278	9.46E-20
TRINITY_DN118662_c0_g1_i4	vascular endothelial growth factor receptor 2 isoform X2	0			9.585265545	2.26E-18
TRINITY_DN118837_c0_g3_i9	SUMO-interacting motif-containing 1 isoform X1	2.02E-132			9.636291195	4.49E-14
TRINITY_DN123009_c2_g3_i3	C-Jun-amino-terminal kinase-interacting 2 isoform X2	0			-13.1883797	1.61E-08
TRINITY_DN123774_c7_g5_i19	liprin-alpha-4 isoform X1	0			2.46031654	1.34E-06
TRINITY_DN123835_c0_g1_i3	receptor-type tyrosine- phosphatase zeta-like isoform X2	0			7.681628709	1.77E-06
TRINITY_DN118757_c1_g2_i4	platelet-activating factor acetylhydrolase IB subunit alpha	0	cytoskeleton-IEA;cytoplasm-IEA;establishment of mitotic spindle orientation-IEA;cell division-IEA;microtubule organizing center-IEA;cell differentiation-IEA;dynein complex binding-IEA;hydrolase activity-IEA;multicellular organism development-IEA;cell cycle-IEA;nervous system development-IEA;microtubule-IEA;microtubule-based process-IEA;microtubule associated complex-IEA	Cellular Component-IEA;Cellular Component-IEA;Biological Process-IEA;Biological Process-IEA;Cellular Component-IEA;Biological Process-IEA;Molecular Function-IEA;Molecular Function-IEA;Biological Process-IEA;Biological Process-IEA;Biological Process-IEA;Cellular Component-IEA;Biological Process-IEA;Cellular Component-IEA	-2.987240043	1.65E-05
TRINITY_DN122860_c5_g4_i4	serine threonine- kinase BRSK2-like isoform X4	0			6.728803079	1.65E-05
TRINITY_DN124232_c0_g1_i4	E3 ubiquitin- ligase RBBP6 isoform X3	6.02E-64			-7.88960998	1.90E-05
TRINITY_DN113456_c2_g1_i6	pogo transposable element with ZNF domain isoform X1	0	DNA binding-IEA;nucleic acid binding-IEA	Molecular Function-IEA;Molecular Function-IEA	-10.8922799	2.08E-05
TRINITY_DN98968_c0_g1_i2	sphingolipid delta(4)-desaturase DES1	0	sphingolipid delta-4 desaturase activity-IEA;membrane-IEA;lipid metabolic process-IEA;integral component of membrane-IEA;oxidation-reduction process-IEA;sphingolipid biosynthetic process-IEA	Molecular Function-IEA;Cellular Component-IEA;Biological Process-IEA;Cellular Component-IEA;Biological Process-IEA;Biological Process-IEA	-6.80134824	4.26E-05
TRINITY_DN122886_c2_g2_i12	neural cell adhesion molecule 1-like isoform X5	6.58E-73			8.021358945	6.08E-05
TRINITY_DN118671_c0_g1_i6	integrin-linked kinase-associated serine threonine phosphatase 2C-like isoform X4	1.97E-97			-7.806533648	6.08E-05
TRINITY_DN114983_c1_g3_i6	cell surface glyco MUC18 isoform X2	5.39E-70			-7.732624497	6.37E-05
TRINITY_DN119400_c0_g2_i12	neurexin-3b isoform X7	0			7.736834741	6.77E-05
TRINITY_DN117898_c0_g3_i7	-glutamine gamma-glutamyltransferase 2-like	0	protein-glutamine gamma-glutamyltransferase activity-IEA;transferase activity-IEA;peptide cross-linking-IEA	Molecular Function-IEA;Molecular Function-IEA;Biological Process-IEA	-7.259587311	8.37E-05
TRINITY_DN113071_c0_g7_i9	ITFG3	4.45E-39			3.319321521	8.37E-05
TRINITY_DN117880_c3_g3_i12	inaD isoform X4	0			-7.465820571	0.000119994
TRINITY_DN124158_c0_g3_i1	period circadian homolog 3 isoform X1	0			-8.447852954	0.000119994
TRINITY_DN120427_c1_g2_i3	ELKS Rab6-interacting CAST family member 1 isoform X2	3.42E-65			-2.848680531	0.000158602
TRINITY_DN122912_c2_g1_i3	cGMP-dependent kinase 1-like	0			8.540590743	0.000158602
TRINITY_DN123655_c6_g1_i4	ankyrin repeat domain-containing 6 isoform X1	4.11E-112			-2.552033262	0.00029082
TRINITY_DN112180_c0_g1_i4	FERM domain-containing 5	0	cytoskeleton-IEA;membrane-IEA;integral component of membrane-IEA;cytoskeletal protein binding-IEA	Cellular Component-IEA;Cellular Component-IEA;Cellular Component-IEA;Molecular Function-IEA	-7.879529099	0.00029082
TRINITY_DN121219_c3_g6_i2	copine-3-like isoform X2	0			-1.798167693	0.00029082
TRINITY_DN112052_c0_g1_i1	small G signaling modulator 1 isoform X2	0			7.434865467	0.00029082
TRINITY_DN111142_c0_g2_i4	WD repeat-containing 41	4.56E-133			8.33504607	0.00029082
TRINITY_DN118230_c0_g2_i1	ubiquitin carboxyl-terminal hydrolase 64E-like isoform X1	1.61E-102	hydrolase activity-IEA;ubiquitin-dependent protein catabolic process-IEA;thiol-dependent ubiquitinyl hydrolase activity-IEA;protein deubiquitination-IEA	Molecular Function-IEA;Biological Process-IEA;Molecular Function-IEA;Biological Process-IEA	7.138758472	0.00029082
TRINITY_DN116552_c0_g1_i2	PDZ and LIM domain 5-like isoform X1	4.50E-136	metal ion binding-IEA	Molecular Function-IEA	-7.914474001	0.00029082
TRINITY_DN120778_c2_g3_i1	zinc finger 423 isoform X2	0			7.42352238	0.000315829
TRINITY_DN118315_c3_g4_i11	disabled homolog 1 isoform X1	0			8.089008423	0.000355861
TRINITY_DN116520_c0_g3_i3	zinc-binding A33-like	0			-8.489800643	0.000355861
TRINITY_DN119556_c0_g6_i3	reticulon-4 receptor-like 2	8.81E-69			-7.107449078	0.000377602
TRINITY_DN113656_c1_g1_i3	ATP-binding cassette sub-family G member 4	0	nucleotide binding-IEA;membrane-IEA;integral component of membrane-IEA;ATP binding-IEA;ATPase activity-IEA	Molecular Function-IEA;Cellular Component-IEA;Cellular Component-IEA;Molecular Function-IEA;Molecular Function-IEA	-8.653775119	0.00041063
TRINITY_DN124428_c6_g3_i7	syntaxin-binding 5-like isoform X6	0			8.03832539	0.000503353
TRINITY_DN122968_c4_g1_i2	myelin transcription factor 1 isoform X1	0			6.288376048	0.000706662
TRINITY_DN122481_c1_g2_i12	syntaxin-16 isoform X2	2.95E-158	membrane fusion-IEA;vesicle-mediated transport-IEA;pronephric duct morphogenesis-IEA;membrane-IEA;integral component of membrane-IEA;SNARE complex-IEA;SNAP receptor activity-IEA;intracellular protein transport-IEA	Biological Process-IEA;Biological Process-IEA;Biological Process-IEA;Cellular Component-IEA;Cellular Component-IEA;Cellular Component-IEA;Molecular Function-IEA;Biological Process-IEA	-8.451378318	0.000735148
TRINITY_DN117884_c0_g1_i4	unc-80 homolog	0			-4.182767542	0.000770671
TRINITY_DN113666_c0_g2_i1	collagen alpha-6(VI) chain isoform X1	0			-2.667615804	0.000825702
TRINITY_DN95633_c1_g2_i1	gamma-aminobutyric acid receptor subunit beta-2 isoform X2	1.14E-118			-2.111100225	0.000825702
TRINITY_DN119286_c2_g3_i2	tubulin polymerization-promoting isoform X1	2.09E-155	microtubule bundle formation-IEA;tubulin binding-IEA;microtubule polymerization-IEA	Biological Process-IEA;Molecular Function-IEA;Biological Process-IEA	8.568705698	0.000845202
TRINITY_DN116160_c0_g2_i13	zinc finger MYND domain-containing 11 isoform X4	0			-7.963282023	0.001082524
TRINITY_DN122402_c1_g2_i1	leucine-rich repeat-containing 4B-like	0	membrane-IEA;integral component of membrane-IEA	Cellular Component-IEA;Cellular Component-IEA	-7.402279848	0.001220166
TRINITY_DN116738_c5_g2_i6	L-lactate dehydrogenase A chain	4.15E-83	L-lactate dehydrogenase activity-IEA;response to hypoxia-IEA;cytoplasm-IEA;oxidoreductase activity, acting on the CH-OH group of donors, NAD or NADP as acceptor-IEA;oxidoreductase activity-IEA;catalytic activity-IEA;carboxylic acid metabolic process-IEA;oxidation-reduction process-IEA;carbohydrate metabolic process-IEA	Molecular Function-IEA;Biological Process-IEA;Cellular Component-IEA;Molecular Function-IEA;Molecular Function-IEA;Molecular Function-IEA;Biological Process-IEA;Biological Process-IEA;Biological Process-IEA	-9.611266659	0.001324461
TRINITY_DN118468_c4_g1_i13	shisa-6 homolog isoform X8	0			-7.020393757	0.00145797
TRINITY_DN101728_c0_g3_i1	voltage-dependent calcium channel gamma-4 subunit-like	1.42E-73			-4.415295925	0.00145797
TRINITY_DN120022_c0_g2_i6	cAMP-regulated phospho 21 isoform X1	0			-6.125199406	0.00163913
TRINITY_DN115161_c1_g5_i3	solute carrier family 22 member 15 isoform X1	3.66E-66	transmembrane transport-IEA;membrane-IEA;integral component of membrane-IEA;transmembrane transporter activity-IEA	Biological Process-IEA;Cellular Component-IEA;Cellular Component-IEA;Molecular Function-IEA	6.024955576	0.002285332
TRINITY_DN124028_c0_g3_i10	calcineurin-binding cabin-1 isoform X1	3.60E-60			-5.847910732	0.003036732
TRINITY_DN117405_c0_g1_i3	solute carrier family 25 member 38-A-like	2.86E-174			9.466203192	0.003036732
TRINITY_DN123796_c0_g1_i5	thrombospondin type-1 domain-containing 7B	0			-2.465033045	0.003036732
TRINITY_DN118126_c0_g2_i1	acetyl-coenzyme A cytoplasmic-like	1.73E-137	metabolic process-IEA;nucleotide binding-IEA;AMP binding-IEA;acetate-CoA ligase activity-IEA;catalytic activity-IEA;ligase activity-IEA;ATP binding-IEA;acetyl-CoA biosynthetic process from acetate-IEA	Biological Process-IEA;Molecular Function-IEA;Molecular Function-IEA;Molecular Function-IEA;Molecular Function-IEA;Molecular Function-IEA;Molecular Function-IEA;Biological Process-IEA	6.224718033	0.003086034
TRINITY_DN122275_c1_g4_i7	large proline-rich BAG6 isoform X1	0			-4.377785972	0.003091051
TRINITY_DN120090_c0_g2_i1	regulator of microtubule dynamics 2	4.11E-179			6.400031224	0.003091051
TRINITY_DN124243_c1_g1_i1	von Willebrand factor A domain-containing 5B1	0			3.775333893	0.003280692
TRINITY_DN112994_c0_g1_i2	FAST kinase domain-containing 2	0			-13.09474831	0.003617431
TRINITY_DN119589_c1_g1_i1	PREDICTED: uncharacterized protein LOC109640305	7.39E-109			-6.526695699	0.003648981
TRINITY_DN121677_c1_g2_i6	FAM124B isoform X2	3.59E-29			-4.317718494	0.003648981
TRINITY_DN110583_c0_g4_i3	lysine-specific demethylase 6B	3.57E-154			-7.391189523	0.003885612
TRINITY_DN120657_c0_g5_i10	adhesion G -coupled receptor L3 isoform X2	0			6.425030864	0.004077684
TRINITY_DN120067_c1_g2_i1	E3 ubiquitin- ligase DTX4-like	0			-6.148290701	0.004743015
TRINITY_DN118740_c2_g2_i2	ras-related Rab-26-like	7.31E-158			1.949324724	0.004853011
TRINITY_DN121808_c0_g1_i1	coatomer subunit beta	0	vesicle-mediated transport-IEA;structural molecule activity-IEA;membrane coat-IEA;intracellular protein transport-IEA	Biological Process-IEA;Molecular Function-IEA;Cellular Component-IEA;Biological Process-IEA	-10.39321511	0.005319691
TRINITY_DN115221_c0_g2_i4	xylose isomerase-like	0	cytoplasm-IBA;pentose-phosphate shunt-IEA;metal ion binding-IEA;xylose isomerase activity-IEA;membrane-IBA;D-xylose metabolic process-IEA;carbohydrate metabolic process-IEA;isomerase activity-IEA	Cellular Component-IBA;Biological Process-IEA;Molecular Function-IEA;Molecular Function-IEA;Cellular Component-IBA;Biological Process-IEA;Biological Process-IEA;Molecular Function-IEA	7.931405352	0.005359977
TRINITY_DN119899_c0_g3_i2	DNA mismatch repair Mlh3 isoform X2	0			-1.92431885	0.005695046
TRINITY_DN117880_c3_g3_i6	inaD isoform X4	0			8.117953243	0.006889552
TRINITY_DN119766_c2_g2_i3	membrane-bound transcription factor site-1 protease	0			-1.137374994	0.007300787
TRINITY_DN122665_c0_g5_i11	metabotropic glutamate receptor 3	0	signal transduction-IEA;membrane-IEA;G-protein coupled receptor signaling pathway-IEA;integral component of membrane-IEA;obsolete signal transducer activity-IEA;G-protein coupled receptor activity-IEA;plasma membrane-IEA	Biological Process-IEA;Cellular Component-IEA;Biological Process-IEA;Cellular Component-IEA;Molecular Function-IEA;Molecular Function-IEA;Cellular Component-IEA	-6.287844454	0.007561243
TRINITY_DN107644_c0_g1_i3	suppressor of tumorigenicity 7 isoform X2	0	membrane-IEA;integral component of membrane-IEA	Cellular Component-IEA;Cellular Component-IEA	-8.129072182	0.007561243
TRINITY_DN112020_c0_g1_i1	fructose-2,6-bisphosphatase TIGAR B-like isoform X1	1.05E-27	metabolic process-IEA;catalytic activity-IEA	Biological Process-IEA;Molecular Function-IEA	-2.914510858	0.00846136
TRINITY_DN124169_c2_g4_i4	AP-3 complex subunit beta-2 isoform X2	0			6.184139672	0.008817229
TRINITY_DN118583_c0_g5_i1	transmembrane prolyl 4-hydroxylase-like	0			-3.441621511	0.00901436
TRINITY_DN122254_c2_g1_i2	transmembrane and coiled-coil domain-containing 3	0	transmembrane transport-IEA;cation transport-IEA;solute:proton antiporter activity-IEA;membrane-IEA;integral component of membrane-IEA;proton transmembrane transport-IEA	Biological Process-IEA;Biological Process-IEA;Molecular Function-IEA;Cellular Component-IEA;Cellular Component-IEA;Biological Process-IEA	-11.78309489	0.009060972
TRINITY_DN116741_c1_g3_i4	PREDICTED: uncharacterized protein LOC109196178	0			-2.578976185	0.009184041
TRINITY_DN115016_c0_g1_i1	transmembrane 100-like	1.48E-78	membrane-IEA;integral component of membrane-IEA	Cellular Component-IEA;Cellular Component-IEA	-6.747295172	0.009184041
TRINITY_DN2476_c0_g1_i1	cardiomyopathy-associated 5-like	3.18E-80			2.858605496	0.009933559
TRINITY_DN115737_c0_g3_i3	phosphatidylinositol 4-phosphate 5-kinase type-1 alpha-like isoform X1	0	nucleotide binding-IEA;phosphatidylinositol phosphate kinase activity-IEA;phosphatidylinositol metabolic process-IEA;phosphatidylinositol phosphorylation-IEA;phosphorylation-IEA;transferase activity-IEA;kinase activity-IEA;ATP binding-IEA;endocytosis-IEA	Molecular Function-IEA;Molecular Function-IEA;Biological Process-IEA;Biological Process-IEA;Biological Process-IEA;Molecular Function-IEA;Molecular Function-IEA;Molecular Function-IEA;Biological Process-IEA	4.057366569	0.009933559
TRINITY_DN121218_c0_g2_i2	cytoskeleton-associated 2-like	3.20E-88			-7.196512786	0.009933559
TRINITY_DN122538_c0_g3_i3	ERC 2-like isoform X1	1.60E-139			5.524073772	0.009933559
TRINITY_DN117905_c0_g3_i1	vacuolar sorting-associated 33A	0	vesicle-mediated transport-IEA;vesicle docking involved in exocytosis-IEA	Biological Process-IEA;Biological Process-IEA	7.984751189	0.01018994
TRINITY_DN121934_c1_g1_i4	leucine-rich repeat transmembrane FLRT1-like	0			5.562622565	0.010983753
TRINITY_DN118752_c0_g2_i5	angiotensin-converting enzyme	5.57E-122	carboxypeptidase activity-IEA;peptidase activity-IEA;metal ion binding-IEA;proteolysis-IEA;membrane-IEA;integral component of membrane-IEA;peptidyl-dipeptidase activity-IEA;metallopeptidase activity-IEA;hydrolase activity-IEA	Molecular Function-IEA;Molecular Function-IEA;Molecular Function-IEA;Biological Process-IEA;Cellular Component-IEA;Cellular Component-IEA;Molecular Function-IEA;Molecular Function-IEA;Molecular Function-IEA	-6.617790052	0.011572148
TRINITY_DN120835_c5_g8_i1	oxysterol-binding -related 10	2.74E-102			-3.779818567	0.011708201
TRINITY_DN97847_c0_g3_i2	dnaJ homolog subfamily C member 12	1.49E-80			8.048292972	0.011807107
TRINITY_DN110873_c0_g1_i5	probable C-mannosyltransferase DPY19L1	3.40E-109			6.108309638	0.011807107
TRINITY_DN116760_c2_g3_i6	general transcription factor IIH subunit 3	2.70E-115	core TFIIH complex-IEA;regulation of transcription, DNA-templated-IEA;nucleotide-excision repair-IEA	Cellular Component-IEA;Biological Process-IEA;Biological Process-IEA	2.522903312	0.012684931
TRINITY_DN115348_c0_g2_i1	MAGUK p55 subfamily member 2-like	4.07E-132			6.500629819	0.012767767
TRINITY_DN116430_c1_g1_i1	jagged-1b-like	0			-8.57873993	0.013579112
TRINITY_DN119590_c2_g2_i5	UBX domain-containing 7	0			6.25370275	0.014068528
TRINITY_DN117900_c0_g1_i2	GDNF family receptor alpha-4-like	2.42E-91	signaling receptor activity-IEA	Molecular Function-IEA	-7.123506113	0.014191979
TRINITY_DN107182_c0_g1_i2	G- coupled receptor 3	0			-5.839732709	0.014191979
TRINITY_DN119843_c0_g3_i2	nuclear pore complex Nup54 isoform X4	0			-10.49885914	0.014191979
TRINITY_DN119088_c2_g4_i7	ADP-ribosylation factor-related 1	3.32E-142	nucleotide binding-IEA;GTP binding-IEA;intracellular-IEA	Molecular Function-IEA;Molecular Function-IEA;Cellular Component-IEA	-10.61315503	0.014345655
TRINITY_DN115765_c0_g2_i2	phosphoribosyl pyrophosphate synthase-associated 2	0	magnesium ion binding-IEA;ribose phosphate diphosphokinase activity-IEA;nucleotide biosynthetic process-IEA;nucleoside metabolic process-IEA	Molecular Function-IEA;Molecular Function-IEA;Biological Process-IEA;Biological Process-IEA	2.035475949	0.015301807
TRINITY_DN101981_c0_g1_i1	unconventional myosin-Va-like	6.98E-81	myosin complex-IEA;nucleotide binding-IEA;microtubule motor activity-IEA;actin binding-IEA;actin filament binding-IEA;microtubule binding-IEA;ATP binding-IEA;motor activity-IEA;microtubule-based movement-IEA	Cellular Component-IEA;Molecular Function-IEA;Molecular Function-IEA;Molecular Function-IEA;Molecular Function-IEA;Molecular Function-IEA;Molecular Function-IEA;Molecular Function-IEA;Biological Process-IEA	-5.751982041	0.015301807
TRINITY_DN123129_c0_g2_i8	pleckstrin homology-like domain family B member 1 isoform X2	1.76E-174			-7.913633741	0.015301807
TRINITY_DN124524_c2_g5_i6	TANC2-like isoform X1	0			-7.548337673	0.015301807
TRINITY_DN116970_c1_g1_i4	histone-lysine N-methyltransferase ASH1L isoform X1	9.51E-60	DNA binding-IEA	Molecular Function-IEA	7.306454831	0.015366088
TRINITY_DN117966_c0_g4_i5	long-chain-fatty-acid-- ligase ACSBG2 isoform X2	0	metabolic process-IEA;catalytic activity-IEA;ligase activity-IEA	Biological Process-IEA;Molecular Function-IEA;Molecular Function-IEA	5.848691788	0.0155045
TRINITY_DN101861_c0_g1_i2	apolipo C-II-like	6.01E-31	lipid transport-IEA;positive regulation of catalytic activity-IEA;chylomicron-IEA;lipid metabolic process-IEA;enzyme activator activity-IEA	Biological Process-IEA;Biological Process-IEA;Cellular Component-IEA;Biological Process-IEA;Molecular Function-IEA	-6.730053248	0.0155045
TRINITY_DN120152_c2_g1_i2	axin-2-like isoform X1	0			6.474922993	0.015950387
TRINITY_DN120722_c4_g1_i2	leucine-rich repeat and fibronectin type-III domain-containing 4-like	0			-5.819578201	0.016074499
TRINITY_DN114802_c0_g4_i3	bifunctional lysine-specific demethylase and histidyl-hydroxylase NO66	2.21E-100			-7.489261333	0.016305733
TRINITY_DN119233_c3_g2_i8	synapsin-2	1.00E-17	synaptic vesicle-IEA;neurotransmitter secretion-IEA;ATP binding-IEA	Cellular Component-IEA;Biological Process-IEA;Molecular Function-IEA	5.603564945	0.016996601
TRINITY_DN122108_c0_g6_i1	chromodomain-helicase-DNA-binding 9 isoform X3	0			-10.27299883	0.018520051
TRINITY_DN116149_c0_g3_i1	PREDICTED: uncharacterized protein LOC108896895	5.67E-64			3.062076639	0.018520051
TRINITY_DN122378_c5_g1_i7	bone morphogenetic receptor type-2	0			-7.166438784	0.019288182
TRINITY_DN123608_c8_g3_i6	G- -signaling modulator 1 isoform X2	0	regulation of catalytic activity-IEA;GTPase regulator activity-IEA	Biological Process-IEA;Molecular Function-IEA	5.659272261	0.021264566
TRINITY_DN122962_c1_g1_i9	inactive dipeptidyl peptidase 10 isoform X1	1.13E-154	membrane-IEA;proteolysis-IEA;integral component of membrane-IEA;serine-type peptidase activity-IEA	Cellular Component-IEA;Biological Process-IEA;Cellular Component-IEA;Molecular Function-IEA	2.583400826	0.021729306
TRINITY_DN117026_c0_g1_i8	aminoacylase-1	0	metabolic process-IEA;cytoplasm-IEA;proteolysis-IEA;metallopeptidase activity-IEA;cellular amino acid metabolic process-IEA;aminoacylase activity-IEA;hydrolase activity-IEA	Biological Process-IEA;Cellular Component-IEA;Biological Process-IEA;Molecular Function-IEA;Biological Process-IEA;Molecular Function-IEA;Molecular Function-IEA	-5.936469798	0.021729306
TRINITY_DN107248_c0_g1_i2	ATP-dependent RNA helicase DDX3X-like isoform X1	0			-8.275868763	0.021781972
TRINITY_DN111737_c0_g2_i3	homeobox orthopedia isoform X3	2.72E-67	DNA binding-IEA;multicellular organism development-IEA;regulation of transcription, DNA-templated-IEA;sequence-specific DNA binding-IEA;nucleus-IEA	Molecular Function-IEA;Biological Process-IEA;Biological Process-IEA;Molecular Function-IEA;Cellular Component-IEA	4.602376513	0.022153053
TRINITY_DN119963_c3_g1_i3	tumor p53-inducible 11	4.19E-118	membrane-IEA;integral component of membrane-IEA	Cellular Component-IEA;Cellular Component-IEA	-3.151540799	0.022196918
TRINITY_DN112999_c0_g5_i2	myosin-11 isoform X2	0			1.555760156	0.022446814
TRINITY_DN120514_c2_g1_i4	centrosomal of 170 kDa-like isoform X1	0			-6.259439617	0.023539314
TRINITY_DN125071_c11_g11_i2	phosphatase 1 regulatory subunit 12A	7.91E-59	DNA binding-IEA;DNA integration-IEA;transposition, DNA-mediated-IEA	Molecular Function-IEA;Biological Process-IEA;Biological Process-IEA	-5.979387973	0.025020761
TRINITY_DN122845_c1_g3_i12	zinc finger GLIS2 isoform X1	0	nucleic acid binding-IEA	Molecular Function-IEA	-6.765871129	0.025304302
TRINITY_DN120001_c0_g14_i2	guanine nucleotide-binding -like 1	0	GTP binding-IEA	Molecular Function-IEA	-9.527267449	0.025596962
TRINITY_DN119905_c3_g3_i5	serine threonine- kinase DCLK1-like isoform X2	0			6.630604452	0.025596962
TRINITY_DN120167_c2_g2_i8	kinesin-associated 3-like isoform X1	0	kinesin binding-IEA;kinesin complex-IEA	Molecular Function-IEA;Cellular Component-IEA	-7.229861003	0.026128228
TRINITY_DN124483_c1_g2_i8	alpha-mannosidase 2C1	0	metabolic process-IEA;alpha-mannosidase activity-IEA;metal ion binding-IEA;catalytic activity-IEA;mannose metabolic process-IEA;carbohydrate binding-IEA;carbohydrate metabolic process-IEA;hydrolase activity, acting on glycosyl bonds-IEA;hydrolase activity-IEA	Biological Process-IEA;Molecular Function-IEA;Molecular Function-IEA;Molecular Function-IEA;Biological Process-IEA;Molecular Function-IEA;Biological Process-IEA;Molecular Function-IEA;Molecular Function-IEA	-5.961055721	0.027293157
TRINITY_DN118628_c0_g1_i1	serine threonine- phosphatase 2A 56 kDa regulatory subunit beta isoform	1.49E-180	signal transduction-IEA;protein phosphatase regulator activity-IEA;protein phosphatase type 2A complex-IEA;regulation of phosphoprotein phosphatase activity-IEA	Biological Process-IEA;Molecular Function-IEA;Cellular Component-IEA;Biological Process-IEA	-6.865264912	0.027357519
TRINITY_DN119958_c0_g2_i2	breast cancer metastasis-suppressor 1 -A	1.72E-159			-9.205331081	0.027357519
TRINITY_DN124477_c2_g5_i6	capping Arp2 3 and myosin-I linker 3-like	0			7.944682299	0.027357519
TRINITY_DN115129_c0_g1_i2	spinster homolog 2 isoform X1	0	transmembrane transport-IEA;membrane-IEA;integral component of membrane-IEA	Biological Process-IEA;Cellular Component-IEA;Cellular Component-IEA	-6.752728627	0.027357519
TRINITY_DN118501_c4_g2_i1	gastrula zinc finger -like	5.12E-12			-9.464820501	0.027631103
TRINITY_DN122551_c4_g1_i3	plexin A3	0	signal transduction-IEA;membrane-IEA;semaphorin receptor activity-IEA;integral component of membrane-IEA;semaphorin-plexin signaling pathway-IEA	Biological Process-IEA;Cellular Component-IEA;Molecular Function-IEA;Cellular Component-IEA;Biological Process-IEA	-7.246439186	0.029097993
TRINITY_DN123250_c4_g2_i3	trafficking particle complex subunit 6B-like	4.62E-107	regulation of GTPase activity-IEA;Golgi vesicle transport-IEA	Biological Process-IEA;Biological Process-IEA	-12.07038797	0.030942605
TRINITY_DN123723_c1_g3_i2	AT-rich interactive domain-containing 2	0	DNA binding-IEA;regulation of transcription, DNA-templated-IEA;nucleus-IEA;nucleic acid binding-IEA	Molecular Function-IEA;Biological Process-IEA;Cellular Component-IEA;Molecular Function-IEA	-7.496554829	0.030999845
TRINITY_DN116389_c4_g2_i1	transcription factor AP-1-like	3.10E-178	DNA binding-IEA;DNA binding transcription factor activity-IEA;response to methylmercury-IEA;beta-catenin binding-IEA;response to cadmium ion-IEA;canonical Wnt signaling pathway-IEA;regulation of transcription, DNA-templated-IEA;brain development-IEA;transcription factor complex-IEA	Molecular Function-IEA;Molecular Function-IEA;Biological Process-IEA;Molecular Function-IEA;Biological Process-IEA;Biological Process-IEA;Biological Process-IEA;Biological Process-IEA;Cellular Component-IEA	-1.52876312	0.031074566
TRINITY_DN123848_c2_g1_i2	SH3 domain-binding 4-A-like	0			-6.401395801	0.031074566
TRINITY_DN114891_c0_g1_i3	biliverdin reductase A	3.16E-160	zinc ion binding-IEA;oxidoreductase activity-IEA;membrane-IEA;biliverdin reductase activity-IEA;integral component of membrane-IEA;oxidation-reduction process-IEA;heme catabolic process-IEA	Molecular Function-IEA;Molecular Function-IEA;Cellular Component-IEA;Molecular Function-IEA;Cellular Component-IEA;Biological Process-IEA;Biological Process-IEA	-2.009082762	0.031074566
TRINITY_DN123888_c0_g3_i3	insulin receptor substrate 2	0			-1.974048465	0.031074566
TRINITY_DN106968_c0_g2_i1	genetic suppressor element 1 isoform X3	0			-5.483560576	0.031778855
TRINITY_DN124998_c1_g2_i6	protocadherin alpha-2-like	1.51E-86			-6.351086065	0.031989288
TRINITY_DN121181_c8_g1_i8	connector enhancer of kinase suppressor of ras 2-like isoform X2	0	cytoplasm-IEA;membrane-IEA;regulation of signal transduction-IEA	Cellular Component-IEA;Cellular Component-IEA;Biological Process-IEA	-6.313834348	0.031989288
TRINITY_DN119425_c1_g1_i2	plectin-like isoform X2	0			-5.929632219	0.034552998
TRINITY_DN122913_c2_g1_i4	rabphilin-3A isoform X2	0			-2.688206394	0.034876193
TRINITY_DN123986_c4_g2_i8	brain aromatase-like	9.99E-108	iron ion binding-IEA;metal ion binding-IEA;oxidoreductase activity, acting on paired donors, with incorporation or reduction of molecular oxygen-IEA;oxidoreductase activity-IEA;membrane-IEA;integral component of membrane-IEA;heme binding-IEA;oxidation-reduction process-IEA;monooxygenase activity-IEA	Molecular Function-IEA;Molecular Function-IEA;Molecular Function-IEA;Molecular Function-IEA;Cellular Component-IEA;Cellular Component-IEA;Molecular Function-IEA;Biological Process-IEA;Molecular Function-IEA	-4.27256734	0.034989457
TRINITY_DN117587_c0_g1_i4	NT-3 growth factor receptor-like isoform X2	0	nucleotide binding-IEA;transmembrane receptor protein tyrosine kinase activity-IEA;protein tyrosine kinase activity-IEA;membrane-IEA;integral component of membrane-IEA;phosphorylation-IEA;transferase activity-IEA;kinase activity-IEA;peptidyl-tyrosine phosphorylation-IEA;transmembrane receptor protein tyrosine kinase signaling pathway-IEA;protein kinase activity-IEA;ATP binding-IEA;integral compon…	Molecular Function-IEA;Molecular Function-IEA;Molecular Function-IEA;Cellular Component-IEA;Cellular Component-IEA;Biological Process-IEA;Molecular Function-IEA;Molecular Function-IEA;Biological Process-IEA;Biological Process-IEA;Molecular Function-IEA;Molecular Function-IEA;Cellular Component-IEA;Biological Process-IEA	5.607196267	0.03524369
TRINITY_DN94936_c0_g1_i1	methyltransferase 6	7.67E-170			-8.393859058	0.03524369
TRINITY_DN107319_c0_g1_i1	ATP-binding cassette sub-family D member 2	0	nucleotide binding-IEA;ATPase activity, coupled to transmembrane movement of substances-IEA;transmembrane transport-IEA;integral component of membrane-IEA;fatty acid beta-oxidation-IEA;very long-chain fatty acid metabolic process-IEA;ATP binding-IEA;peroxisome-IEA;ATPase activity-IEA	Molecular Function-IEA;Molecular Function-IEA;Biological Process-IEA;Cellular Component-IEA;Biological Process-IEA;Biological Process-IEA;Molecular Function-IEA;Cellular Component-IEA;Molecular Function-IEA	6.23310099	0.035831562
TRINITY_DN107442_c0_g1_i1	probable nuclear hormone receptor HR38	0	DNA binding-IEA;DNA binding transcription factor activity-IEA;nuclear receptor activity-IEA;zinc ion binding-IEA;metal ion binding-IEA;transcription, DNA-templated-IEA;steroid hormone receptor activity-IEA;regulation of transcription, DNA-templated-IEA;steroid hormone mediated signaling pathway-IEA;sequence-specific DNA binding-IEA;intracellular receptor signaling pathway-IEA;nucleus-IEA	Molecular Function-IEA;Molecular Function-IEA;Molecular Function-IEA;Molecular Function-IEA;Molecular Function-IEA;Biological Process-IEA;Molecular Function-IEA;Biological Process-IEA;Biological Process-IEA;Molecular Function-IEA;Biological Process-IEA;Cellular Component-IEA	-3.905319236	0.03605102
TRINITY_DN120998_c2_g2_i5	USP6 N-terminal isoform X3	6.46E-95			2.2846737	0.036121971
TRINITY_DN123904_c1_g2_i14	lipid phosphate phosphatase-related type 5-like isoform X2	0	membrane-IEA;integral component of membrane-IEA	Cellular Component-IEA;Cellular Component-IEA	5.117367167	0.036488317
TRINITY_DN121812_c1_g6_i6	voltage-dependent calcium channel subunit alpha-2 delta-1	0			5.870012785	0.036488317
TRINITY_DN157625_c0_g1_i1	UDP-glucuronosyltransferase 2C1-like	5.02E-87	metabolic process-IEA;transferase activity, transferring glycosyl groups-IEA;transferase activity, transferring hexosyl groups-IEA;membrane-IEA;integral component of membrane-IEA;glucuronosyltransferase activity-IEA;transferase activity-IEA	Biological Process-IEA;Molecular Function-IEA;Molecular Function-IEA;Cellular Component-IEA;Cellular Component-IEA;Molecular Function-IEA;Molecular Function-IEA	-5.372286332	0.036922665
TRINITY_DN42804_c0_g1_i1	PREDICTED: uncharacterized protein LOC100709221 isoform X1	1.89E-32	viral envelope-IEA;membrane-IEA;integral component of membrane-IEA	Cellular Component-IEA;Cellular Component-IEA;Cellular Component-IEA	3.015675203	0.038676306
TRINITY_DN124428_c6_g3_i15	syntaxin-binding 5-like isoform X10	4.13E-104			-5.145377482	0.038700811
TRINITY_DN108690_c0_g1_i1	microtubule-associated serine threonine- kinase 3 isoform X1	0			-5.315349944	0.039108967
TRINITY_DN118837_c0_g3_i8	SUMO-interacting motif-containing 1 isoform X2	6.82E-142			-3.313071156	0.039108967
TRINITY_DN119193_c0_g4_i1	early activation antigen CD69-like isoform X1	1.35E-67	membrane-IEA;integral component of membrane-IEA	Cellular Component-IEA;Cellular Component-IEA	-9.329377695	0.041852692
TRINITY_DN123344_c1_g3_i12	receptor tyrosine- kinase erbB-3-like isoform X1	0			-6.383322139	0.041852692
TRINITY_DN120790_c2_g1_i8	oxysterol-binding -related 6 isoform X1	4.12E-137			-5.617069477	0.041977096
TRINITY_DN165598_c0_g1_i1	RNA-binding 5-like isoform X1	1.82E-35	RNA binding-IEA;RNA splicing-IEA;spliceosomal complex-IEA;regulation of alternative mRNA splicing, via spliceosome-IEA;regulation of apoptotic process-IEA;nucleic acid binding-IEA	Molecular Function-IEA;Biological Process-IEA;Cellular Component-IEA;Biological Process-IEA;Biological Process-IEA;Molecular Function-IEA	3.55958356	0.041977096
TRINITY_DN119831_c5_g2_i6	SLIT and NTRK 2	0	membrane-IEA;integral component of membrane-IEA	Cellular Component-IEA;Cellular Component-IEA	-6.866240891	0.041977096
TRINITY_DN109137_c0_g1_i2	acyl-coenzyme A thioesterase 8	1.48E-62	dicarboxylic acid catabolic process-IEA;palmitoyl-CoA hydrolase activity-IEA;peroxisome fission-IEA;acyl-CoA metabolic process-IEA;mitochondrion-IEA;peroxisomal matrix-IEA;signaling receptor binding-IEA;medium-chain acyl-CoA hydrolase activity-IEA;negative regulation of CD4 biosynthetic process-IEA;acyl-CoA hydrolase activity-IEA;peroxisome-IEA	Biological Process-IEA;Molecular Function-IEA;Biological Process-IEA;Biological Process-IEA;Cellular Component-IEA;Cellular Component-IEA;Molecular Function-IEA;Molecular Function-IEA;Biological Process-IEA;Molecular Function-IEA;Cellular Component-IEA	-5.813287156	0.041977096
TRINITY_DN122924_c0_g1_i6	lamin	0			6.156740791	0.041977096
TRINITY_DN108641_c0_g1_i2	GMP synthase [glutamine-hydrolyzing]	0	nucleotide binding-IEA;GMP synthase (glutamine-hydrolyzing) activity-IEA;purine nucleotide biosynthetic process-IEA;pyrophosphatase activity-IEA;GMP biosynthetic process-IEA;ATP binding-IEA	Molecular Function-IEA;Molecular Function-IEA;Biological Process-IEA;Molecular Function-IEA;Biological Process-IEA;Molecular Function-IEA	5.749623668	0.041977096
TRINITY_DN85178_c0_g1_i1	PREDICTED: uncharacterized protein LOC106909003	2.08E-160			-7.6562186	0.041977096
TRINITY_DN114287_c0_g2_i2	rho GTPase-activating 12-like isoform X6	0			-8.446129318	0.043313241
TRINITY_DN47506_c0_g1_i1	unc-13 homolog D	6.40E-57			3.218838902	0.043911152
TRINITY_DN115639_c8_g1_i3	transmembrane 106B-like	2.50E-172	membrane-IEA;integral component of membrane-IEA	Cellular Component-IEA;Cellular Component-IEA	0.905321506	0.043911152
TRINITY_DN113274_c0_g2_i2	bifunctional heparan sulfate N-deacetylase N-sulfotransferase 1	2.71E-57	[heparan sulfate]-glucosamine N-sulfotransferase activity-IEA;membrane-IEA;integral component of membrane-IEA;sulfotransferase activity-IEA;hydrolase activity-IEA	Molecular Function-IEA;Cellular Component-IEA;Cellular Component-IEA;Molecular Function-IEA;Molecular Function-IEA	-10.28842105	0.044003284
TRINITY_DN111854_c2_g1_i1	signal recognition particle subunit SRP68	1.16E-148	cytoplasm-IEA;SRP-dependent cotranslational protein targeting to membrane-IEA;RNA binding-IEA;ribonucleoprotein complex-IEA;7S RNA binding-IEA;signal recognition particle binding-IEA;signal recognition particle, endoplasmic reticulum targeting-IEA;endoplasmic reticulum signal peptide binding-IEA	Cellular Component-IEA;Biological Process-IEA;Molecular Function-IEA;Cellular Component-IEA;Molecular Function-IEA;Molecular Function-IEA;Cellular Component-IEA;Molecular Function-IEA	3.382458938	0.04433822
TRINITY_DN119864_c0_g3_i6	heat shock factor 2	0	DNA binding-IEA;DNA binding transcription factor activity-IEA;regulation of transcription, DNA-templated-IEA;sequence-specific DNA binding-IEA;regulation of transcription by RNA polymerase II-IEA;nucleus-IEA	Molecular Function-IEA;Molecular Function-IEA;Biological Process-IEA;Molecular Function-IEA;Biological Process-IEA;Cellular Component-IEA	1.387504985	0.044731079
TRINITY_DN121892_c0_g3_i7	histone-lysine N-methyltransferase NSD3 isoform X3	0			-8.958810926	0.045560483
TRINITY_DN118440_c2_g2_i3	probable voltage-dependent N-type calcium channel subunit alpha- partial	2.80E-79			-6.05009839	0.04746674
TRINITY_DN123775_c1_g4_i1	Down syndrome cell adhesion molecule 1 homolog isoform X2	0			5.475972797	0.048439955
TRINITY_DN120803_c0_g1_i4	recQ-mediated genome instability 1	1.05E-160			5.722262945	0.049231262
TRINITY_DN121280_c1_g6_i5	zinc finger basonuclin-2-like	0			-4.809503577	0.049231262
TRINITY_DN124455_c0_g7_i2	neuron navigator 1 isoform X2	0			-6.064967571	0.049231262
TRINITY_DN122336_c6_g3_i1	rho guanine nucleotide exchange factor 10 isoform X4	0			-9.465692598	0.049278925
TRINITY_DN104871_c0_g2_i1	voltage-dependent calcium channel gamma-2 subunit	0	membrane-IEA;calcium ion transport-IEA;integral component of membrane-IEA;calcium channel activity-IEA;regulation of ion transmembrane transport-IEA;voltage-gated calcium channel complex-IEA;voltage-gated calcium channel activity-IEA;calcium ion transmembrane transport-IEA;voltage-gated ion channel activity-IEA;AMPA selective glutamate receptor signaling pathway-IEA;ion transport-IEA	Cellular Component-IEA;Biological Process-IEA;Cellular Component-IEA;Molecular Function-IEA;Biological Process-IEA;Cellular Component-IEA;Molecular Function-IEA;Biological Process-IEA;Molecular Function-IEA;Biological Process-IEA;Biological Process-IEA	-7.764664546	0.049278925
TRINITY_DN119963_c3_g1_i1	tumor p53-inducible 11	4.19E-118	membrane-IEA;integral component of membrane-IEA	Cellular Component-IEA;Cellular Component-IEA	2.981988561	0.049278925
