## Supplementary Table 2 for "To hum or not to hum: Neural transcriptome signature of courtship vocalization in a teleost fish"

Sequence Name	Blast2Go Description	Blast Min E-Value	GO Term	GO Category	logFC	FDR
TRINITY_DN115639_c8_g1_i1	transmembrane 106B-like	2.50E-172	membrane-IEA;integral component of membrane-IEA	Cellular Component-IEA;Cellular Component-IEA	-12.69170203	7.95E-45
TRINITY_DN110922_c1_g1_i5	E3 ubiquitin- ligase CBL-like	1.86E-103	cell surface receptor signaling pathway-IEA;regulation of signaling-IEA;calcium ion binding-IEA;obsolete signal transducer activity-IEA;ligase activity-IEA;ubiquitin-protein transferase activity-IEA;nucleus-IEA;protein ubiquitination-IEA;phosphotyrosine residue binding-IEA	Biological Process-IEA;Biological Process-IEA;Molecular Function-IEA;Molecular Function-IEA;Molecular Function-IEA;Molecular Function-IEA;Cellular Component-IEA;Biological Process-IEA;Molecular Function-IEA	-8.832864736	2.55E-22
TRINITY_DN124041_c5_g9_i10	eukaryotic translation initiation factor 4H isoform X1	7.93E-115	translation initiation factor activity-IEA;RNA binding-IEA;translational initiation-IEA;nucleic acid binding-IEA	Molecular Function-IEA;Molecular Function-IEA;Biological Process-IEA;Molecular Function-IEA	-9.944151458	6.90E-20
TRINITY_DN121400_c0_g1_i8	AP-2 complex subunit mu isoform X2	7.15E-171	vesicle-mediated transport-IEA;clathrin adaptor complex-IEA;membrane-IEA;clathrin-coated pit-IEA;protein transport-IEA;Wnt signaling pathway-IGI;lipid binding-IEA;plasma membrane-IEA;intracellular protein transport-IEA;endocytosis-IEA	Biological Process-IEA;Cellular Component-IEA;Cellular Component-IEA;Cellular Component-IEA;Biological Process-IEA;Biological Process-IGI;Molecular Function-IEA;Cellular Component-IEA;Biological Process-IEA;Biological Process-IEA	-6.258558299	7.04E-13
TRINITY_DN118757_c1_g2_i4	platelet-activating factor acetylhydrolase IB subunit alpha	0	cytoskeleton-IEA;cytoplasm-IEA;establishment of mitotic spindle orientation-IEA;cell division-IEA;microtubule organizing center-IEA;cell differentiation-IEA;dynein complex binding-IEA;hydrolase activity-IEA;multicellular organism development-IEA;cell cycle-IEA;nervous system development-IEA;microtubule-IEA;microtubule-based process-IEA;microtubule associated complex-IEA	Cellular Component-IEA;Cellular Component-IEA;Biological Process-IEA;Biological Process-IEA;Cellular Component-IEA;Biological Process-IEA;Molecular Function-IEA;Molecular Function-IEA;Biological Process-IEA;Biological Process-IEA;Biological Process-IEA;Cellular Component-IEA;Biological Process-IEA;Cellular Component-IEA	-3.95866678	5.47E-10
TRINITY_DN108128_c0_g1_i3	brain mitochondrial carrier 1 isoform X1	2.88E-165	mitochondrial membrane-IEA;membrane-IEA;integral component of membrane-IEA;mitochondrial transport-IEA;mitochondrial inner membrane-IEA	Cellular Component-IEA;Cellular Component-IEA;Cellular Component-IEA;Biological Process-IEA;Cellular Component-IEA	-9.157733582	2.58E-09
TRINITY_DN113456_c2_g1_i6	pogo transposable element with ZNF domain isoform X1	0	DNA binding-IEA;nucleic acid binding-IEA	Molecular Function-IEA;Molecular Function-IEA	-12.29190273	2.02E-07
TRINITY_DN122928_c3_g3_i3	rho GTPase-activating 24 isoform X2	0			7.674285344	4.83E-07
TRINITY_DN83870_c0_g1_i2	rab GTPase-activating 1-like isoform X1	2.30E-94			-7.116683333	2.57E-06
TRINITY_DN111032_c0_g2_i5	FSD1 isoform X2	0			-7.200802031	1.07E-05
TRINITY_DN121630_c3_g3_i3	trinucleotide repeat-containing gene 6C isoform X1	0			-8.874224	1.21E-05
TRINITY_DN114983_c1_g3_i6	cell surface glyco MUC18 isoform X2	5.39E-70			-7.453952665	1.29E-05
TRINITY_DN123977_c1_g2_i9	adenylate cyclase type 7 isoform X1	0			-3.129541747	1.47E-05
TRINITY_DN118542_c0_g2_i4	lanC 2	0			7.576965831	0.000117752
TRINITY_DN107791_c1_g2_i1	mitoferrin-2 isoform X1	2.11E-116	transmembrane transport-IEA;membrane-IEA;integral component of membrane-IEA	Biological Process-IEA;Cellular Component-IEA;Cellular Component-IEA	4.568700892	0.000240164
TRINITY_DN116816_c0_g2_i4	RIMS-binding 2-like isoform X3	0			8.286081621	0.000387859
TRINITY_DN118806_c0_g2_i6	calcium-responsive transactivator isoform X1	8.76E-164	transcription coactivator activity-IEA;regulation of nucleic acid-templated transcription-IEA	Molecular Function-IEA;Biological Process-IEA	-7.022288884	0.00066149
TRINITY_DN116356_c0_g7_i3	la-related 4B isoform X2	0	RNA binding-IEA;nucleic acid binding-IEA	Molecular Function-IEA;Molecular Function-IEA	-8.523280082	0.00066149
TRINITY_DN122511_c5_g2_i4	sodium channel subunit beta-4-like	1.20E-109	membrane-IEA;integral component of membrane-IEA	Cellular Component-IEA;Cellular Component-IEA	6.535670597	0.001709412
TRINITY_DN116709_c1_g2_i2	neurexophilin-1	0			-9.634335117	0.002142093
TRINITY_DN113071_c0_g7_i9	ITFG3	4.45E-39			2.909914359	0.002142093
TRINITY_DN124264_c3_g1_i3	phosphatidylinositol-binding clathrin assembly -like isoform X1	2.68E-45	clathrin coat assembly-IEA;clathrin binding-IEA;phospholipid binding-IEA;clathrin-coated vesicle-IEA;1-phosphatidylinositol binding-IEA	Biological Process-IEA;Molecular Function-IEA;Molecular Function-IEA;Cellular Component-IEA;Molecular Function-IEA	-2.063431081	0.002427447
TRINITY_DN124975_c2_g2_i2	probable E3 ubiquitin- ligase HERC1 isoform X1	3.64E-136			-8.318785268	0.003348564
TRINITY_DN123774_c7_g5_i11	liprin-alpha-4 isoform X1	0			-8.631327899	0.003561429
TRINITY_DN118689_c1_g3_i7	gem-associated 5	0			-8.450230964	0.004015558
TRINITY_DN120286_c0_g2_i4	hephaestin 1	0	iron ion transport-IEA;cellular iron ion homeostasis-IEA;oxidoreductase activity-IEA;metal ion binding-IEA;copper ion binding-IEA;oxidation-reduction process-IEA;plasma membrane-IEA	Biological Process-IEA;Biological Process-IEA;Molecular Function-IEA;Molecular Function-IEA;Molecular Function-IEA;Biological Process-IEA;Cellular Component-IEA	-7.41993626	0.004757137
TRINITY_DN120547_c1_g2_i2	RNA-directed DNA polymerase from mobile element jockey-like	2.76E-45			-6.061337501	0.005642327
TRINITY_DN124524_c2_g5_i6	TANC2-like isoform X1	0			-8.422012411	0.008796498
TRINITY_DN80059_c0_g2_i1	pro-FMRFamide-related neuropeptide FF	7.22E-54	neuropeptide hormone activity-IEA;regulation of signaling receptor activity-IEA;signaling receptor binding-IEA	Molecular Function-IEA;Biological Process-IEA;Molecular Function-IEA	-6.854130347	0.009577918
TRINITY_DN114985_c0_g1_i1	poly [ADP-ribose] polymerase 11 isoform X3	3.30E-163	transferase activity, transferring glycosyl groups-IEA;transferase activity-IEA;NAD+ ADP-ribosyltransferase activity-IEA	Molecular Function-IEA;Molecular Function-IEA;Molecular Function-IEA	-7.268335473	0.009577918
TRINITY_DN118748_c2_g11_i1	kelch domain-containing 2	1.15E-138			3.774322293	0.010807243
TRINITY_DN99999_c0_g3_i1	RNA-directed DNA polymerase from mobile element jockey-like	9.41E-38			-5.301357237	0.011018777
TRINITY_DN121892_c0_g3_i7	histone-lysine N-methyltransferase NSD3 isoform X3	0			-10.48347074	0.015050681
TRINITY_DN112939_c0_g1_i1	spectrin beta erythrocytic-like	0			-7.509986155	0.015050681
TRINITY_DN112629_c0_g1_i5	retinoic acid receptor beta-like	0			-6.207660933	0.015050681
TRINITY_DN119843_c0_g3_i2	nuclear pore complex Nup54 isoform X4	0			-10.4811807	0.015050681
TRINITY_DN85619_c0_g1_i1	PREDICTED: uncharacterized protein K02A2.6-like	1.17E-39			-7.574270303	0.015248632
TRINITY_DN119088_c2_g4_i7	ADP-ribosylation factor-related 1	3.32E-142	nucleotide binding-IEA;GTP binding-IEA;intracellular-IEA	Molecular Function-IEA;Molecular Function-IEA;Cellular Component-IEA	-10.5501874	0.015719876
TRINITY_DN118857_c6_g3_i5	transcription elongation regulator 1 isoform X1	0			-1.153975938	0.016522413
TRINITY_DN121665_c0_g28_i6	serine threonine- kinase TAO2 isoform X2	0			-10.71598001	0.016886268
TRINITY_DN122254_c2_g1_i2	transmembrane and coiled-coil domain-containing 3	0	transmembrane transport-IEA;cation transport-IEA;solute:proton antiporter activity-IEA;membrane-IEA;integral component of membrane-IEA;proton transmembrane transport-IEA	Biological Process-IEA;Biological Process-IEA;Molecular Function-IEA;Cellular Component-IEA;Cellular Component-IEA;Biological Process-IEA	-10.9853454	0.016886268
TRINITY_DN121394_c0_g2_i1	mitochondrial chaperone BCS1	0	nucleotide binding-IEA;mitochondrion-IEA;membrane-IEA;mitochondrial respiratory chain complex III assembly-IEA;integral component of membrane-IEA;ATP binding-IEA	Molecular Function-IEA;Cellular Component-IEA;Cellular Component-IEA;Biological Process-IEA;Cellular Component-IEA;Molecular Function-IEA	-7.310439494	0.017270901
TRINITY_DN120940_c1_g7_i3	Down syndrome cell adhesion molecule	2.30E-108	cell adhesion-IEA;membrane-IEA;integral component of membrane-IEA;nervous system development-IEA;integral component of plasma membrane-IEA	Biological Process-IEA;Cellular Component-IEA;Cellular Component-IEA;Biological Process-IEA;Cellular Component-IEA	-2.651894263	0.017903315
TRINITY_DN121204_c1_g1_i3	circadian locomoter output cycles kaput-like	1.18E-12	DNA binding-IEA;DNA binding transcription factor activity-IEA;cytoplasm-IEA;transcription, DNA-templated-IEA;protein dimerization activity-IEA;regulation of transcription, DNA-templated-IEA;nucleus-IEA;transcription factor complex-IEA	Molecular Function-IEA;Molecular Function-IEA;Cellular Component-IEA;Biological Process-IEA;Molecular Function-IEA;Biological Process-IEA;Cellular Component-IEA;Cellular Component-IEA	-7.367125635	0.018772623
TRINITY_DN117696_c1_g1_i5	FAM131B-like isoform X3	0			-7.911289347	0.018772623
TRINITY_DN117898_c0_g3_i7	-glutamine gamma-glutamyltransferase 2-like	0	protein-glutamine gamma-glutamyltransferase activity-IEA;transferase activity-IEA;peptide cross-linking-IEA	Molecular Function-IEA;Molecular Function-IEA;Biological Process-IEA	-3.477955316	0.019763653
TRINITY_DN123655_c6_g1_i4	ankyrin repeat domain-containing 6 isoform X1	4.11E-112			-1.932162638	0.021070627
TRINITY_DN100107_c0_g1_i1	DNA polymerase epsilon catalytic subunit A	0	DNA repair-IEA;DNA binding-IEA;nucleic acid phosphodiester bond hydrolysis-IEA;DNA-directed DNA polymerase activity-IEA;nucleotide binding-IEA;DNA replication-IEA;3'-5' exonuclease activity-IEA;zinc ion binding-IEA;epsilon DNA polymerase complex-IEA;DNA biosynthetic process-IEA;nucleus-IEA;nucleic acid binding-IEA	Biological Process-IEA;Molecular Function-IEA;Biological Process-IEA;Molecular Function-IEA;Molecular Function-IEA;Biological Process-IEA;Molecular Function-IEA;Molecular Function-IEA;Cellular Component-IEA;Biological Process-IEA;Cellular Component-IEA;Molecular Function-IEA	-5.137474164	0.022664482
TRINITY_DN124835_c4_g2_i18	ryanodine receptor 2	3.40E-135			7.003716824	0.022664482
TRINITY_DN124524_c2_g5_i16	TANC2-like isoform X1	0			-9.411313931	0.027511556
TRINITY_DN118716_c1_g2_i3	lactation elevated 1-like	9.61E-175			9.166964782	0.028682794
TRINITY_DN112994_c0_g1_i2	FAST kinase domain-containing 2	0			-10.42853146	0.028682794
TRINITY_DN116738_c5_g2_i6	L-lactate dehydrogenase A chain	4.15E-83	L-lactate dehydrogenase activity-IEA;response to hypoxia-IEA;cytoplasm-IEA;oxidoreductase activity, acting on the CH-OH group of donors, NAD or NADP as acceptor-IEA;oxidoreductase activity-IEA;catalytic activity-IEA;carboxylic acid metabolic process-IEA;oxidation-reduction process-IEA;carbohydrate metabolic process-IEA	Molecular Function-IEA;Biological Process-IEA;Cellular Component-IEA;Molecular Function-IEA;Molecular Function-IEA;Molecular Function-IEA;Biological Process-IEA;Biological Process-IEA;Biological Process-IEA	-7.604568047	0.028682794
TRINITY_DN122711_c1_g1_i8	host cell factor 1 isoform X1	8.66E-180			-6.459922775	0.028682794
TRINITY_DN144030_c0_g1_i1	otogelin isoform X2	6.80E-65			-6.451585427	0.028682794
TRINITY_DN116741_c1_g3_i4	PREDICTED: uncharacterized protein LOC109196178	0			-2.425943208	0.035723223
TRINITY_DN115511_c0_g2_i3	forkhead box K1 isoform X1	0	DNA binding-IEA;DNA binding transcription factor activity-IEA;regulation of transcription, DNA-templated-IEA;sequence-specific DNA binding-IEA;nucleus-IEA	Molecular Function-IEA;Molecular Function-IEA;Biological Process-IEA;Molecular Function-IEA;Cellular Component-IEA	-8.296890737	0.03779208
TRINITY_DN118837_c0_g3_i8	SUMO-interacting motif-containing 1 isoform X2	6.82E-142			-3.54957865	0.038313678
TRINITY_DN118501_c4_g2_i1	gastrula zinc finger -like	5.12E-12			-8.95527463	0.038313678
TRINITY_DN118007_c0_g2_i1	FAM126B isoform X1	0			3.492301244	0.042235484
TRINITY_DN115835_c2_g2_i3	junctophilin-2	0	membrane-IEA;integral component of membrane-IEA;junctional membrane complex-IEA	Cellular Component-IEA;Cellular Component-IEA;Cellular Component-IEA	5.447960658	0.046540449
TRINITY_DN122962_c1_g1_i3	inactive dipeptidyl peptidase 10 isoform X2	0			-9.965697515	0.047603925
TRINITY_DN108665_c1_g1_i2	mitochondrial intermediate peptidase	0	protein processing involved in protein targeting to mitochondrion-IEA;mitochondrial matrix-IEA;metal ion binding-IEA;peptidase activity-IEA;proteolysis-IEA;metallopeptidase activity-IEA;metalloendopeptidase activity-IEA;hydrolase activity-IEA	Biological Process-IEA;Cellular Component-IEA;Molecular Function-IEA;Molecular Function-IEA;Biological Process-IEA;Molecular Function-IEA;Molecular Function-IEA;Molecular Function-IEA	-9.149993931	0.047603925
TRINITY_DN113277_c0_g1_i2	synaptotagmin-1 isoform X1	0	membrane-IEA;synaptic vesicle-IEA;integral component of membrane-IEA;neurotransmitter secretion-IEA;calcium-dependent phospholipid binding-IEA	Cellular Component-IEA;Cellular Component-IEA;Cellular Component-IEA;Biological Process-IEA;Molecular Function-IEA	-8.239758326	0.047603925
TRINITY_DN124662_c1_g1_i6	NACHT and WD repeat domain-containing 2 isoform X2	0			1.005541998	0.047603925
TRINITY_DN120849_c0_g1_i2	feline leukemia virus subgroup C receptor-related 2 isoform X2	1.21E-68	transmembrane transport-IEA;membrane-IEA;integral component of membrane-IEA	Biological Process-IEA;Cellular Component-IEA;Cellular Component-IEA	-1.724141161	0.047603925
TRINITY_DN107784_c0_g2_i1	zinc finger and BTB domain-containing 14	1.45E-72	nucleic acid binding-IEA	Molecular Function-IEA	-6.80210189	0.047603925
TRINITY_DN114195_c1_g2_i1	B-cell receptor CD22-like isoform X7	4.16E-51			-6.87893978	0.047603925
TRINITY_DN120998_c3_g1_i1	USP6 N-terminal isoform X1	1.87E-79			-7.890624585	0.047603925
TRINITY_DN122002_c0_g4_i4	arf-GAP with Rho-GAP ANK repeat and PH domain-containing 3 isoform X1	0			-7.609327946	0.047603925
TRINITY_DN120001_c0_g14_i2	guanine nucleotide-binding -like 1	0	GTP binding-IEA	Molecular Function-IEA	-8.671447939	0.047603925
